# Unexpectedly high mutation rate of a deep-sea hyperthermophilic anaerobic archaeon

**DOI:** 10.1101/2020.09.09.287623

**Authors:** Jiahao Gu, Xiaojun Wang, Xiaopan Ma, Ying Sun, Xiang Xiao, Haiwei Luo

## Abstract

Deep-sea hydrothermal vents resemble the early Earth, and thus the dominant *Thermococcaceae* inhabitants, which occupy an evolutionarily basal position of the archaeal tree and take an obligate anaerobic hyperthermophilic free-living lifestyle, are likely excellent models to study the evolution of early life. Here, we determined that unbiased mutation rate of a representative species, *Thermococcus eurythermalis*, exceeded that of all known free-living prokaryotes by 1-2 orders of magnitude, and thus rejected the long-standing hypothesis that low mutation rates were selectively favored in hyperthermophiles. We further sequenced multiple and diverse isolates of this species and calculated that *T. eurythermalis* has a lower effective population size than other free-living prokaryotes by 1-2 orders of magnitude. These data collectively indicate that the high mutation rate of this species is not selectively favored but instead driven by random genetic drift. The availability of these unusual data also helps explore mechanisms underlying microbial genome size evolution. We showed that genome size is negatively correlated with mutation rate and positively correlated with effective population size across 30 bacterial and archaeal lineages, suggesting that increased mutation rate and random genetic drift are likely two important mechanisms driving microbial genome reduction. Future determinations of the unbiased mutation rate of more representative lineages with highly reduced genomes such as *Prochlorococcus* and *Pelagibacterales* that dominate marine microbial communities are essential to test these hypotheses.
