## Supplemental TableS1-5 for "Unexpectedly high mutation rate of a deep-sea hyperthermophilic anaerobic archaeon"

### Sheet: Table S1
Table S1. The live and dead cell staining results of 10 randomly selected MA lines.
Line ID	line1	line2	line3	line4	line5	line6	line7	line8	line9	line10
#total cell	160	289	212	239	588	187	127	220	91	205
#dead cell	6	1	67	2	5	6	12	8	4	0
#live cell	154	288	145	237	583	181	115	212	87	205

### Sheet: Table S2
Table S2. Thermococcus eurythermalis A501 base-substitution and insertion-deletion (indel) summary statistics after an average of 314 generations in the mutation accumulation (MA) experiment. SEM is the standard error. Ts/Tv is the transition/transversion ratio. The ‘Mutation validation’ column specifies the MA lines that are subjected to PCR validation for either base-substitution mutations or i…
MA Line	Substitutions						Indels		Ts/Tv	Sites (10^6 bp)	Gen.	Base-sub Rate (x10^-10)/site/gen	Indel Rate (x10^-10)/events/site/gen. events/site/gen. Indel Rate (x10-10) events/site/gen.	Mutation validation	Sites (bp)	#base substituition at hotspots	#base substituition after removeing hotspots	Base-sub Rate (x10^-10)/site/gen after removing hotspots
	Transitions		Transversions				Ins.	Del.
	AT>GC	GC>AT	AT>TA	GC>TA	AT>CG	GC>CG
1	1	2	0	1	2	0	0	2	1	2.11941	314	90.1585	30.0528	N	2119409	1	5	75.1321
2	2	4	0	1	0	0	0	2	6	2.11967	314	105.172	30.0491	N	2119674	1	6	90.1473
3	1	2	0	0	2	0	1	0	1.5	2.12348	314	74.9882	14.9976	N	2123476	1	4	59.9906
4	2	1	0	1	2	0	0	0	1	2.12323	314	89.9965	0	N	2123226	1	5	74.997
5	2	1	0	0	1	0	0	1	3	2.12329	314	59.9958	14.9989	N	2123292	1	3	44.9968
6	1	2	0	0	1	0	0	1	3	2.12358	314	59.9876	14.9969	N	2123581	1	3	44.9907
7	3	0	0	0	0	0	0	1	-	2.12324	314	44.9978	14.9993	N	2123244	0	3	44.9978
8	3	1	0	0	2	0	0	1	2	2.12316	314	89.9994	14.9999	N	2123156	1	5	74.9995
9	4	2	1	1	2	0	2	0	1.5	2.12247	314	150.047	30.0094	N	2122474	0	10	150.047
10	0	3	0	2	2	1	1	0	0.6	2.12318	314	119.998	14.9997	N	2123178	0	8	119.998
11	0	0	0	0	0	0	0	0	-	2.12318	314	0	0	N	2123179	0	0	0
12	0	0	0	0	0	0	0	0	-	2.12341	314	0	0	N	2123411	0	0	0
13	1	1	1	0	4	0	0	2	0.4	2.12311	314	105.002	30.0004	Indel	2123111	1	6	90.0013
14	3	0	0	1	4	0	0	2	0.6	2.12341	314	119.985	29.9962	N	2123414	2	6	89.9885
15	1	1	0	1	0	0	0	3	2	2.12347	314	44.9931	44.9931	N	2123466	0	3	44.9931
16	1	4	0	0	1	0	0	3	5	2.12316	314	89.9994	44.9997	N	2123157	2	4	59.9996
17	2	4	0	0	2	1	1	0	2	2.12318	314	134.998	14.9997	N	2123181	1	8	119.998
18	3	1	0	1	3	0	1	1	1	2.12319	314	119.998	29.9994	N	2123186	3	5	74.9985
19	0	1	0	1	3	0	0	0	0.25	2.12318	314	74.9986	0	N	2123181	3	2	29.9995
20	0	1	0	1	1	0	0	0	0.5	2.12326	314	44.9975	0	N	2123262	1	2	29.9983
21	4	1	0	2	0	0	2	0	2.5	2.12326	314	104.994	29.9984	Indel	2123259	1	6	89.9951
22	3	1	0	2	1	0	0	0	1.33333	2.12333	314	104.991	0	N	2123329	2	5	74.9934
23	5	3	0	1	1	0	0	2	4	2.12211	314	150.073	30.0146	N	2122111	0	10	150.073
24	0	0	0	0	0	0	0	0	-	2.12342	314	0	0	N	2123420	0	0	0
25	3	3	0	0	1	0	0	0	6	2.12306	314	105.004	0	N	2123064	1	6	90.0033
26	0	2	0	0	1	0	0	2	2	2.12319	314	44.999	29.9994	N	2123188	1	2	29.9994
27	1	3	0	0	0	0	1	0	-	2.12321	314	59.998	14.9995	N	2123213	1	3	44.9985
28	2	1	0	1	2	0	0	4	1	2.1234	314	89.989	59.9927	N	2123401	0	6	89.989
29	0	0	0	0	1	0	0	1	0	2.12323	314	14.9994	14.9994	N	2123227	0	1	14.9994
30	1	1	0	0	1	0	0	2	2	2.12325	314	44.9976	29.9984	N	2123255	0	3	44.9976
31	2	2	0	1	2	0	0	1	1.33333	2.12311	314	105.002	15.0002	N	2123109	1	6	90.0014
32	0	0	0	0	2	0	1	1	0	2.1234	314	29.9964	29.9964	N	2123399	0	2	29.9964
33	0	3	1	0	0	0	1	1	3	2.12327	314	59.9964	29.9982	N	2123270	0	4	59.9964
34	0	2	0	0	1	0	0	0	2	2.12319	314	44.999	0	N	2123191	2	1	14.9997
35	2	0	0	2	0	0	0	2	1	2.12349	314	59.9903	29.9951	N	2123487	1	3	44.9927
36	2	1	0	4	3	0	1	1	0.428571	2.12334	314	149.986	29.9972	N	2123343	2	8	119.989
37	15	10	1	2	1	0	0	2	6.25	2.12247	314	435.138	30.0095	Base-sub	2122469	2	27	405.128
38	0	3	0	0	2	1	0	1	1	2.12317	314	89.999	14.9998	N	2123165	1	5	74.9992
39	3	0	0	2	0	0	0	2	1.5	2.12329	314	74.9949	29.9979	N	2123288	0	5	74.9949
40	2	0	0	2	3	0	0	1	0.4	2.12316	314	104.999	14.9999	N	2123162	0	7	104.999
41	2	3	0	0	1	0	1	1	5	2.12313	314	90.0006	30.0002	Indel	2123128	2	4	60.0004
42	3	3	0	0	1	0	1	2	6	2.12327	314	104.994	44.9973	Indel	2123269	2	5	74.9955
43	0	0	0	0	1	0	0	1	0	2.12329	314	14.999	14.999	N	2123289	0	1	14.999
44	4	2	0	0	2	0	1	0	3	2.12315	314	120	15	N	2123145	2	6	89.9999
45	1	0	0	0	0	0	0	1	-	2.12322	314	14.9995	14.9995	N	2123215	0	1	14.9995
46	0	1	0	3	1	0	0	0	0.25	2.12217	314	75.0344	0	N	2122168	1	4	60.0275
47	1	1	0	0	2	0	0	1	1	2.12312	314	60.0005	15.0001	N	2123125	1	3	45.0004
48	1	1	0	0	0	0	1	2	-	2.12309	314	30.0007	45.001	Indel	2123093	0	2	30.0007
49	2	2	0	0	1	0	1	1	4	2.12314	314	75	30	Indel	2123142	1	4	60
50	2	2	0	0	0	0	1	3	-	2.12324	314	59.9972	59.9972	Indel	2123243	0	4	59.9972
51	2	1	0	0	1	0	1	3	3	2.1232	314	59.9984	59.9984	N	2123200	0	4	59.9984
52	2	1	0	0	2	0	1	2	1.5	2.11956	314	75.1269	45.0762	N	2119555	1	4	60.1015
53	0	3	1	1	0	0	0	0	1.5	2.12328	314	74.995	0	N	2123283	1	4	59.996
54	3	1	2	1	3	0	0	2	0.666667	2.12319	314	149.997	29.9993	N	2123191	1	9	134.997
55	1	1	0	0	1	0	1	1	2	2.12324	314	44.9978	29.9985	N	2123245	0	3	44.9978
56	2	0	0	1	7	0	0	1	0.25	2.12314	314	150	15	Indel	2123136	2	8	120
57	1	1	0	2	1	0	1	1	0.666667	2.12318	314	74.9988	29.9995	N	2123176	0	5	74.9988
58	1	0	0	2	0	0	0	1	0.5	2.12317	314	44.9994	14.9998	N	2123172	0	3	44.9994
59	0	1	0	1	1	0	0	1	0.5	2.12315	314	44.9998	14.9999	N	2123151	0	3	44.9998
60	1	2	0	0	0	0	1	0	-	2.12313	314	45.0003	15.0001	N	2123128	0	3	45.0003
61	1	1	0	0	1	0	0	1	2	2.12325	314	44.9977	14.9992	N	2123252	1	2	29.9984
62	1	2	2	0	2	0	0	0	0.75	2.12312	314	105.001	0	N	2123117	1	6	90.0011
63	2	1	0	0	3	0	0	1	1	2.12315	314	89.9998	15	N	2123148	1	5	74.9998
64	1	2	0	0	4	0	0	1	0.75	2.12313	314	105	15.0001	N	2123135	1	6	90.0003
65	1	1	0	1	3	0	1	0	0.5	2.12295	314	90.0082	15.0014	N	2122950	3	3	45.0041
66	2	1	0	1	1	0	0	1	1.5	2.12315	314	74.9996	14.9999	N	2123153	1	4	59.9997
67	1	0	0	1	1	0	2	0	0.5	2.12315	314	44.9998	29.9999	N	2123150	1	2	29.9999
68	2	1	0	0	0	0	1	0	-	2.12315	314	44.9998	14.9999	N	2123154	1	2	29.9998
69	3	2	0	0	3	0	0	1	1.66667	2.12323	314	119.995	14.9994	N	2123232	1	7	104.996
70	2	1	0	0	3	0	0	1	1	2.12315	314	89.9998	15	N	2123148	0	6	89.9998
71	0	2	0	2	2	0	0	1	0.5	2.12312	314	90.0009	15.0001	Indel	2123122	2	4	60.0006
72	0	0	0	0	0	0	0	2	-	2.12316	314	0	29.9998	N	2123159	0	0	0
73	1	1	0	0	0	0	1	0	-	2.12237	314	30.011	15.0055	N	2122367	1	1	15.0055
74	2	2	0	0	1	0	1	0	4	2.12327	314	74.9956	14.9991	N	2123267	0	5	74.9956
75	0	3	0	59	1	0	1	1	0.05	2.12317	314	944.985	29.9995	Base-sub	2123175	6	57	854.987
76	2	0	0	2	2	0	1	2	0.5	2.12332	314	89.9926	44.9963	N	2123317	1	5	74.9938
77	3	4	0	0	1	0	0	1	7	2.12318	314	119.998	14.9997	N	2123181	0	8	119.998
78	4	1	0	0	0	0	0	1	-	2.12317	314	74.9992	14.9998	N	2123166	3	2	29.9997
79	4	1	0	0	0	0	0	1	-	2.1232	314	74.998	14.9996	N	2123199	3	2	29.9992
80	0	0	0	0	0	0	0	2	-	2.12318	314	0	29.9995	N	2123178	0	0	0
81	0	1	0	2	1	0	1	1	0.333333	2.12316	314	59.9994	29.9997	N	2123163	0	4	59.9994
82	0	1	0	0	0	0	1	2	-	2.12313	314	15.0001	45.0002	N	2123133	0	1	15.0001
83	1	1	0	2	1	0	0	1	0.666667	2.12319	314	74.9984	14.9997	N	2123187	1	4	59.9987
84	2	1	0	1	1	0	0	0	1.5	2.12316	314	74.9995	0	N	2123156	1	4	59.9996
85	0	0	0	1	0	0	0	1	0	2.12317	314	14.9998	14.9998	N	2123170	0	1	14.9998
86	2	0	0	0	1	0	1	1	2	2.12328	314	44.9972	29.9981	N	2123275	1	2	29.9981
87	3	2	0	1	0	0	0	0	5	2.12314	314	90.0001	0	N	2123141	1	5	75
88	1	0	0	1	3	0	0	2	0.25	2.12313	314	75.0004	30.0001	N	2123132	1	4	60.0003
89	2	0	0	1	1	0	1	0	1	2.1231	314	60.0011	15.0003	N	2123102	1	3	45.0009
90	3	0	0	0	1	0	0	1	3	2.12317	314	59.9992	14.9998	N	2123170	0	4	59.9992
91	1	1	0	1	1	0	1	0	1	2.12321	314	59.9981	14.9995	N	2123209	1	3	44.9986
92	1	0	0	0	0	0	1	1	-	2.12254	314	15.0042	30.0085	N	2122541	0	1	15.0042
93	1	2	0	1	1	0	0	0	1.5	2.12316	314	74.9994	0	N	2123159	1	4	59.9995
94	2	3	0	1	0	0	0	2	5	2.12318	314	89.9985	29.9995	N	2123178	1	5	74.9987
95	0	1	0	0	0	0	0	0	-	2.12322	314	14.9995	0	N	2123219	0	1	14.9995
96	0	4	0	0	4	0	0	0	1	2.12336	314	119.988	0	N	2123355	1	7	104.989
Sum	155	136	9	119	122	3	37	95	-	-	314	-	-		-	-	-	-
Ave.	1.61458	1.41667	0.09375	1.23958	1.27083	0.03125	0.385417	0.989583	1.80635	2.12305	314	85.0058	20.6267		-	-	-	71.5676
SEM	0.187135	0.145585	0.0363186	0.61073	0.127984	0.017758	0.055843	0.0913997	0.174471	6.84958e-05	314	10.4673	1.47008		-	-	-	9.58532

### Sheet: Table S3
Table S3. A full list of mutations that occur at genes showing significant enrichment of mutations.
Line	Chr	Position	Mut	Syn/Nonsyn/indel	Mut type	Type	Gene Position
14	NZ_CP008887	185666	A>C	non	subs	CDS	TEU_RS01040 (NZ_CP008887:+185579..186457)
78	NZ_CP008887	186212	C>T	non	subs	CDS	TEU_RS01040 (NZ_CP008887:+185579..186457)
79	NZ_CP008887	186212	C>T	non	subs	CDS	TEU_RS01040 (NZ_CP008887:+185579..186457)
19	NZ_CP008887	301419	G>A	syn	subs	CDS	TEU_RS01635 (NZ_CP008887:-300831..302015)
69	NZ_CP008887	300868	T>G	non	subs	CDS	TEU_RS01635 (NZ_CP008887:-300831..302015)
75	NZ_CP008887	301803	G>T	syn	subs	CDS	TEU_RS01635 (NZ_CP008887:-300831..302015)
14	NZ_CP008887	653171	A>C	non	subs	CDS	TEU_RS03455 (NZ_CP008887:+652303..653328)
18	NZ_CP008887	652847	T>C	non	subs	CDS	TEU_RS03455 (NZ_CP008887:+652303..653328)
19	NZ_CP008887	652303	A>C	non	subs	CDS	TEU_RS03455 (NZ_CP008887:+652303..653328)
31	NZ_CP008887	653170	A>G	non	subs	CDS	TEU_RS03455 (NZ_CP008887:+652303..653328)
46	NZ_CP008887	652529	C>A	non	subs	CDS	TEU_RS03455 (NZ_CP008887:+652303..653328)
56	NZ_CP008887	652475	A>C	non	subs	CDS	TEU_RS03455 (NZ_CP008887:+652303..653328)
61	NZ_CP008887	652529	C>T	non	subs	CDS	TEU_RS03455 (NZ_CP008887:+652303..653328)
37	NZ_CP008887	845437	A>G	non	subs	CDS	TEU_RS04485 (NZ_CP008887:-844532..846274)
65	NZ_CP008887	845608	T>G	non	subs	CDS	TEU_RS04485 (NZ_CP008887:-844532..846274)
75	NZ_CP008887	845793	C>A	non	subs	CDS	TEU_RS04485 (NZ_CP008887:-844532..846274)
6	NZ_CP008887	887820	AC>A	-1	del	CDS	TEU_RS04685 (NZ_CP008887:+887241..888380)
14	NZ_CP008887	888246	GC>G	-1	del	CDS	TEU_RS04685 (NZ_CP008887:+887241..888380)
23	NZ_CP008887	887940	CT>C	-1	del	CDS	TEU_RS04685 (NZ_CP008887:+887241..888380)
29	NZ_CP008887	887809	AG>A	-1	del	CDS	TEU_RS04685 (NZ_CP008887:+887241..888380)
30	NZ_CP008887	887573	CA>C	-1	del	CDS	TEU_RS04685 (NZ_CP008887:+887241..888380)
32	NZ_CP008887	887477	AG>A	-1	del	CDS	TEU_RS04685 (NZ_CP008887:+887241..888380)
39	NZ_CP008887	887909	CA>C	-1	del	CDS	TEU_RS04685 (NZ_CP008887:+887241..888380)
43	NZ_CP008887	888176	GA>G	-1	del	CDS	TEU_RS04685 (NZ_CP008887:+887241..888380)
45	NZ_CP008887	888114	GC>G	-1	del	CDS	TEU_RS04685 (NZ_CP008887:+887241..888380)
47	NZ_CP008887	888243	TC>T	-1	del	CDS	TEU_RS04685 (NZ_CP008887:+887241..888380)
50	NZ_CP008887	887404	AC>A	-1	del	CDS	TEU_RS04685 (NZ_CP008887:+887241..888380)
51	NZ_CP008887	887856	AG>A	-1	del	CDS	TEU_RS04685 (NZ_CP008887:+887241..888380)
52	NZ_CP008887	888249	AG>A	-1	del	CDS	TEU_RS04685 (NZ_CP008887:+887241..888380)
70	NZ_CP008887	887534	AG>A	-1	del	CDS	TEU_RS04685 (NZ_CP008887:+887241..888380)
72	NZ_CP008887	887407	TC>T	-1	del	CDS	TEU_RS04685 (NZ_CP008887:+887241..888380)
78	NZ_CP008887	888284	AG>A	-1	del	CDS	TEU_RS04685 (NZ_CP008887:+887241..888380)
79	NZ_CP008887	888284	AG>A	-1	del	CDS	TEU_RS04685 (NZ_CP008887:+887241..888380)
80	NZ_CP008887	888284	AG>A	-1	del	CDS	TEU_RS04685 (NZ_CP008887:+887241..888380)
85	NZ_CP008887	887479	TC>T	-1	del	CDS	TEU_RS04685 (NZ_CP008887:+887241..888380)
94	NZ_CP008887	887569	AC>A	-1	del	CDS	TEU_RS04685 (NZ_CP008887:+887241..888380)
9	NZ_CP008887	887407	T>TC	1	ins	CDS	TEU_RS04685 (NZ_CP008887:+887241..888380)
10	NZ_CP008887	887866	C>CA	1	ins	CDS	TEU_RS04685 (NZ_CP008887:+887241..888380)
17	NZ_CP008887	888310	T>TG	1	ins	CDS	TEU_RS04685 (NZ_CP008887:+887241..888380)
18	NZ_CP008887	887866	C>CA	1	ins	CDS	TEU_RS04685 (NZ_CP008887:+887241..888380)
33	NZ_CP008887	887441	T>TG	1	ins	CDS	TEU_RS04685 (NZ_CP008887:+887241..888380)
48	NZ_CP008887	887866	C>CA	1	ins	CDS	TEU_RS04685 (NZ_CP008887:+887241..888380)
49	NZ_CP008887	887866	C>CA	1	ins	CDS	TEU_RS04685 (NZ_CP008887:+887241..888380)
55	NZ_CP008887	887569	A>AC	1	ins	CDS	TEU_RS04685 (NZ_CP008887:+887241..888380)
60	NZ_CP008887	887811	G>GC	1	ins	CDS	TEU_RS04685 (NZ_CP008887:+887241..888380)
73	NZ_CP008887	887407	T>TC	1	ins	CDS	TEU_RS04685 (NZ_CP008887:+887241..888380)
74	NZ_CP008887	888206	T>TA	1	ins	CDS	TEU_RS04685 (NZ_CP008887:+887241..888380)
81	NZ_CP008887	887441	T>TG	1	ins	CDS	TEU_RS04685 (NZ_CP008887:+887241..888380)
92	NZ_CP008887	887407	T>TC	1	ins	CDS	TEU_RS04685 (NZ_CP008887:+887241..888380)
1	NZ_CP008887	888070	T>G	non	subs	CDS	TEU_RS04685 (NZ_CP008887:+887241..888380)
2	NZ_CP008887	888165	G>A	non	subs	CDS	TEU_RS04685 (NZ_CP008887:+887241..888380)
4	NZ_CP008887	888070	T>G	non	subs	CDS	TEU_RS04685 (NZ_CP008887:+887241..888380)
5	NZ_CP008887	887323	T>C	non	subs	CDS	TEU_RS04685 (NZ_CP008887:+887241..888380)
8	NZ_CP008887	887323	T>C	non	subs	CDS	TEU_RS04685 (NZ_CP008887:+887241..888380)
16	NZ_CP008887	888213	G>A	non	subs	CDS	TEU_RS04685 (NZ_CP008887:+887241..888380)
19	NZ_CP008887	887775	A>C	non	subs	CDS	TEU_RS04685 (NZ_CP008887:+887241..888380)
20	NZ_CP008887	888213	G>T	non	subs	CDS	TEU_RS04685 (NZ_CP008887:+887241..888380)
22	NZ_CP008887	887362	C>T	non	subs	CDS	TEU_RS04685 (NZ_CP008887:+887241..888380)
25	NZ_CP008887	888052	T>G	non	subs	CDS	TEU_RS04685 (NZ_CP008887:+887241..888380)
26	NZ_CP008887	887592	G>A	non	subs	CDS	TEU_RS04685 (NZ_CP008887:+887241..888380)
34	NZ_CP008887	887365	T>G	non	subs	CDS	TEU_RS04685 (NZ_CP008887:+887241..888380)
36	NZ_CP008887	887685	G>T	non	subs	CDS	TEU_RS04685 (NZ_CP008887:+887241..888380)
38	NZ_CP008887	887788	T>G	non	subs	CDS	TEU_RS04685 (NZ_CP008887:+887241..888380)
41	NZ_CP008887	888172	T>C	non	subs	CDS	TEU_RS04685 (NZ_CP008887:+887241..888380)
42	NZ_CP008887	888172	T>C	non	subs	CDS	TEU_RS04685 (NZ_CP008887:+887241..888380)
44	NZ_CP008887	887623	T>G	non	subs	CDS	TEU_RS04685 (NZ_CP008887:+887241..888380)
44	NZ_CP008887	888118	T>G	non	subs	CDS	TEU_RS04685 (NZ_CP008887:+887241..888380)
53	NZ_CP008887	887793	C>T	non	subs	CDS	TEU_RS04685 (NZ_CP008887:+887241..888380)
54	NZ_CP008887	887365	T>G	non	subs	CDS	TEU_RS04685 (NZ_CP008887:+887241..888380)
56	NZ_CP008887	887535	G>T	non	subs	CDS	TEU_RS04685 (NZ_CP008887:+887241..888380)
62	NZ_CP008887	887713	T>A	non	subs	CDS	TEU_RS04685 (NZ_CP008887:+887241..888380)
63	NZ_CP008887	888070	T>G	non	subs	CDS	TEU_RS04685 (NZ_CP008887:+887241..888380)
64	NZ_CP008887	888070	T>G	non	subs	CDS	TEU_RS04685 (NZ_CP008887:+887241..888380)
65	NZ_CP008887	887711	C>A	non	subs	CDS	TEU_RS04685 (NZ_CP008887:+887241..888380)
66	NZ_CP008887	887788	T>G	non	subs	CDS	TEU_RS04685 (NZ_CP008887:+887241..888380)
67	NZ_CP008887	887941	T>G	non	subs	CDS	TEU_RS04685 (NZ_CP008887:+887241..888380)
68	NZ_CP008887	888069	A>G	non	subs	CDS	TEU_RS04685 (NZ_CP008887:+887241..888380)
71	NZ_CP008887	887382	G>T	non	subs	CDS	TEU_RS04685 (NZ_CP008887:+887241..888380)
75	NZ_CP008887	888213	G>A	non	subs	CDS	TEU_RS04685 (NZ_CP008887:+887241..888380)
76	NZ_CP008887	888241	T>G	non	subs	CDS	TEU_RS04685 (NZ_CP008887:+887241..888380)
83	NZ_CP008887	888213	G>A	non	subs	CDS	TEU_RS04685 (NZ_CP008887:+887241..888380)
84	NZ_CP008887	887242	T>G	non	subs	CDS	TEU_RS04685 (NZ_CP008887:+887241..888380)
88	NZ_CP008887	887535	G>T	non	subs	CDS	TEU_RS04685 (NZ_CP008887:+887241..888380)
89	NZ_CP008887	887694	G>T	non	subs	CDS	TEU_RS04685 (NZ_CP008887:+887241..888380)
91	NZ_CP008887	887694	G>T	non	subs	CDS	TEU_RS04685 (NZ_CP008887:+887241..888380)
93	NZ_CP008887	887898	A>C	non	subs	CDS	TEU_RS04685 (NZ_CP008887:+887241..888380)
96	NZ_CP008887	887779	T>G	non	subs	CDS	TEU_RS04685 (NZ_CP008887:+887241..888380)
41	NZ_CP008887	1204073	G>A	non	subs	CDS	TEU_RS06520 (NZ_CP008887:+1203890..1205593)
42	NZ_CP008887	1204073	G>A	non	subs	CDS	TEU_RS06520 (NZ_CP008887:+1203890..1205593)
75	NZ_CP008887	1204636	C>A	syn	subs	CDS	TEU_RS06520 (NZ_CP008887:+1203890..1205593)
13	NZ_CP008887	1212696	T>C	non	subs	CDS	TEU_RS06560 (NZ_CP008887:+1212566..1213513)
18	NZ_CP008887	1213331	G>A	non	subs	CDS	TEU_RS06560 (NZ_CP008887:+1212566..1213513)
18	NZ_CP008887	1213423	T>G	non	subs	CDS	TEU_RS06560 (NZ_CP008887:+1212566..1213513)
76	NZ_CP008887	1238055	AC>A	-1	del	CDS	TEU_RS06665 (NZ_CP008887:+1237619..1238839)
3	NZ_CP008887	1238114	G>A	non	subs	CDS	TEU_RS06665 (NZ_CP008887:+1237619..1238839)
17	NZ_CP008887	1238240	T>C	non	subs	CDS	TEU_RS06665 (NZ_CP008887:+1237619..1238839)
35	NZ_CP008887	1237874	G>T	non	subs	CDS	TEU_RS06665 (NZ_CP008887:+1237619..1238839)
36	NZ_CP008887	1237695	G>A	non	subs	CDS	TEU_RS06665 (NZ_CP008887:+1237619..1238839)
65	NZ_CP008887	1237941	T>G	non	subs	CDS	TEU_RS06665 (NZ_CP008887:+1237619..1238839)
94	NZ_CP008887	1238061	T>C	non	subs	CDS	TEU_RS06665 (NZ_CP008887:+1237619..1238839)
48	NZ_CP008887	1598734	TC>T	-1	del	CDS	TEU_RS08625 (NZ_CP008887:+1598124..1599410)
88	NZ_CP008887	1598483	TG>T	-1	del	CDS	TEU_RS08625 (NZ_CP008887:+1598124..1599410)
89	NZ_CP008887	1598715	T>TG	1	ins	CDS	TEU_RS08625 (NZ_CP008887:+1598124..1599410)
91	NZ_CP008887	1598715	T>TG	1	ins	CDS	TEU_RS08625 (NZ_CP008887:+1598124..1599410)
22	NZ_CP008887	1598317	A>G	non	subs	CDS	TEU_RS08625 (NZ_CP008887:+1598124..1599410)
78	NZ_CP008887	1598983	T>C	non	subs	CDS	TEU_RS08625 (NZ_CP008887:+1598124..1599410)
79	NZ_CP008887	1598983	T>C	non	subs	CDS	TEU_RS08625 (NZ_CP008887:+1598124..1599410)
87	NZ_CP008887	1599306	G>T	non	subs	CDS	TEU_RS08625 (NZ_CP008887:+1598124..1599410)
2	NZ_CP008887	1600270	AG>A	-1	del	CDS	TEU_RS08630 (NZ_CP008887:+1599454..1600989)
5	NZ_CP008887	1600270	AG>A	-1	del	CDS	TEU_RS08630 (NZ_CP008887:+1599454..1600989)
7	NZ_CP008887	1599655	AG>A	-1	del	CDS	TEU_RS08630 (NZ_CP008887:+1599454..1600989)
8	NZ_CP008887	1600270	AG>A	-1	del	CDS	TEU_RS08630 (NZ_CP008887:+1599454..1600989)
13	NZ_CP008887	1600270	AG>A	-1	del	CDS	TEU_RS08630 (NZ_CP008887:+1599454..1600989)
26	NZ_CP008887	1600270	AG>A	-1	del	CDS	TEU_RS08630 (NZ_CP008887:+1599454..1600989)
28	NZ_CP008887	1600270	AG>A	-1	del	CDS	TEU_RS08630 (NZ_CP008887:+1599454..1600989)
31	NZ_CP008887	1600270	AG>A	-1	del	CDS	TEU_RS08630 (NZ_CP008887:+1599454..1600989)
37	NZ_CP008887	1599655	AG>A	-1	del	CDS	TEU_RS08630 (NZ_CP008887:+1599454..1600989)
39	NZ_CP008887	1600270	AG>A	-1	del	CDS	TEU_RS08630 (NZ_CP008887:+1599454..1600989)
40	NZ_CP008887	1600408	AT>A	-1	del	CDS	TEU_RS08630 (NZ_CP008887:+1599454..1600989)
42	NZ_CP008887	1600270	AG>A	-1	del	CDS	TEU_RS08630 (NZ_CP008887:+1599454..1600989)
54	NZ_CP008887	1600270	AG>A	-1	del	CDS	TEU_RS08630 (NZ_CP008887:+1599454..1600989)
55	NZ_CP008887	1600270	AG>A	-1	del	CDS	TEU_RS08630 (NZ_CP008887:+1599454..1600989)
66	NZ_CP008887	1600389	GA>G	-1	del	CDS	TEU_RS08630 (NZ_CP008887:+1599454..1600989)
69	NZ_CP008887	1600270	AG>A	-1	del	CDS	TEU_RS08630 (NZ_CP008887:+1599454..1600989)
77	NZ_CP008887	1600270	AG>A	-1	del	CDS	TEU_RS08630 (NZ_CP008887:+1599454..1600989)
83	NZ_CP008887	1600270	AG>A	-1	del	CDS	TEU_RS08630 (NZ_CP008887:+1599454..1600989)
90	NZ_CP008887	1600270	AG>A	-1	del	CDS	TEU_RS08630 (NZ_CP008887:+1599454..1600989)
67	NZ_CP008887	1599655	A>AT	1	ins	CDS	TEU_RS08630 (NZ_CP008887:+1599454..1600989)
6	NZ_CP008887	1600253	T>G	non	subs	CDS	TEU_RS08630 (NZ_CP008887:+1599454..1600989)
47	NZ_CP008887	1600832	T>G	non	subs	CDS	TEU_RS08630 (NZ_CP008887:+1599454..1600989)
71	NZ_CP008887	1600894	G>T	non	subs	CDS	TEU_RS08630 (NZ_CP008887:+1599454..1600989)
1	NZ_CP008887	1601967	TC>T	-1	del	CDS	TEU_RS08635 (NZ_CP008887:+1600973..1602019)
80	NZ_CP008887	1600973	GT>G	-1	del	CDS	TEU_RS08635 (NZ_CP008887:+1600973..1602019)
86	NZ_CP008887	1601762	AC>A	-1	del	CDS	TEU_RS08635 (NZ_CP008887:+1600973..1602019)
82	NZ_CP008887	1601455	C>CA	1	ins	CDS	TEU_RS08635 (NZ_CP008887:+1600973..1602019)
16	NZ_CP008887	1601352	C>T	non	subs	CDS	TEU_RS08635 (NZ_CP008887:+1600973..1602019)
21	NZ_CP008887	1601882	G>A	non	subs	CDS	TEU_RS08635 (NZ_CP008887:+1600973..1602019)
34	NZ_CP008887	1601726	G>A	non	subs	CDS	TEU_RS08635 (NZ_CP008887:+1600973..1602019)
49	NZ_CP008887	1601532	T>G	non	subs	CDS	TEU_RS08635 (NZ_CP008887:+1600973..1602019)
38	NZ_CP008887	1602514	AG>A	-1	del	CDS	TEU_RS08640 (NZ_CP008887:+1602016..1602927)
27	NZ_CP008887	1602927	A>G	non	subs	CDS	TEU_RS08640 (NZ_CP008887:+1602016..1602927)
52	NZ_CP008887	1602409	A>C	non	subs	CDS	TEU_RS08640 (NZ_CP008887:+1602016..1602927)
73	NZ_CP008887	1602421	G>A	non	subs	CDS	TEU_RS08640 (NZ_CP008887:+1602016..1602927)
75	NZ_CP008887	1895125	C>A	non	subs	CDS	TEU_RS10155 (NZ_CP008887:+1893844..1897410)
78	NZ_CP008887	1895012	A>G	non	subs	CDS	TEU_RS10155 (NZ_CP008887:+1893844..1897410)
79	NZ_CP008887	1895012	A>G	non	subs	CDS	TEU_RS10155 (NZ_CP008887:+1893844..1897410)
15	NZ_CP008887	1621985	TC>T	-1	del	CDS	TEU_RS11535 (NZ_CP008887:+1621237..1626312)
37	NZ_CP008887	1626086	C>T	non	subs	CDS	TEU_RS11535 (NZ_CP008887:+1621237..1626312)
75	NZ_CP008887	1624681	C>A	non	subs	CDS	TEU_RS11535 (NZ_CP008887:+1621237..1626312)
86	NZ_CP008887	1624930	A>G	non	subs	CDS	TEU_RS11535 (NZ_CP008887:+1621237..1626312)

### Sheet: Table S4
Table S4. Left: the rooted phylogenomic tree of the Thermococcus eurythermalis population based on concatenated single-copy ortholog gene alignments using IQ-TREE. Solid circles at the nodes indicate the frequency of the group defined by that node is 100 in the 100 bootstrapped replicates. Right: 16S rRNA gene identity (lower) and whole genome average nucleotide identity (ANI; upper) among the ni…
								ANI 16S rRNA gene identity	A501	LMOA19	LMOA20	LMOA01	LMOA24	LMOA21	LMOA17	LMOA06	LMOA07
								A501		99.73	99.73	99.73	99.8	96.13	96.14	95.89	96.03
								(GenBank assembly accession: GCA_000769655.1)
								LMOA19	99.79		99.98	99.61	99.24	95.72	95.6	95.48	95.61
								(IMG Taxon ID: 2828762584)
								LMOA20*	99.8	100		99.6	99.26	95.65	95.62	95.44	95.62
								(IMG Taxon ID: 2828771552)
								LMOA01	99.68	99.87	99.87		99.28	95.68	95.7	95.62	95.67
								(IMG Taxon ID: 2828760179)
								LMOA24	99.37	99.93	99.93	99.93		95.66	95.52	95.39	95.65
								(IMG Taxon ID: 2828776047)
								LMOA21	99.73	99.87	99.87	99.87	99.93		99.99	96.4	96.52
								(IMG Taxon ID: 2828773913)
								LMOA17*	99.73	99.87	99.87	99.87	99.93	100		96.38	96.48
								(IMG Taxon ID: 2828769391)
								LMOA06	99.73	99.87	99.87	99.87	99.93	100	100		98.13
								(IMG Taxon ID: 2828764951)
								LMOA07	99.73	99.87	99.87	99.87	99.93	100	100	100
								(IMG Taxon ID: 2828767116)

### Sheet: Table S5
Table S5. Species with publicly available MA/WGA data. The panmictic population of each species was delineated by PopCOGenT. Genomes belonging to a panmictic population are listed in the column ‘RefSeq accession number/IMG Taxon ID’, and they are used to calculate the Ne. The ‘Previously delineated by ConSpeciFix’ column specifies whether the identification of a panmictic population started from …
id	Strain	Mutation rate (/site/generation)	Genome size (Mbp)	#Genomes used for πS calculation	RefSeq accession number/IMG Taxon ID	Previsouly identified by ConSpeciFix	Median of πS	The standard deviation of πS based on bootstrap resampling	Ne by median πS	Reference
1	Agrobacterium tumefaciens C58	2.92e-10	5.674	27	GCF_000236125 GCF_000439225 GCF_000442985 GCF_001692195 GCF_001975795 GCF_008501925 GCF_013317525 GCF_013317575 GCF_013317625 GCF_013317755 GCF_013317815 GCF_013317845 GCF_013317865 GCF_013317895 GCF_013317955 GCF_013318015 GCF_013318055 GCF_013318065 GCF_013318125 GCF_013318155 GCF_013318185 GCF_013318315 GCF_013318335 GCF_013319045 GCF_013319225 GCF_013320465 GCF_900039255	N	0.0348023		5.95929e+07	W. Sung, M. S. Ackerman, M. M. Dillon, T. G. Platt, C. Fuqua, V. S. Cooper, M. Lynch, Evolution of the Insertion-Deletion Mutation Rate Across the Tree of Life. G3: Genes|Genomes|Genetics. 6, 2583–2591 (2016).
2	Bacillus subtilis NCIB 3610	3.35e-10	4.286	23	GCF_000186745 GCF_000230755 GCF_000245295 GCF_000321395 GCF_000340295 GCF_000409585 GCF_000507005 GCF_000582885 GCF_000691185 GCF_000706705 GCF_000724125 GCF_000735115 GCF_000747645 GCF_000782835 GCF_000828495 GCF_000830595 GCF_000830645 GCF_000830675 GCF_000830695 GCF_000830715 GCF_000832195 GCF_000878265 GCF_000953615	Y	0.025802		3.85104e+07	W. Sung, M. S. Ackerman, S. F. Miller, T. G. Doak, M. Lynch, Drift-barrier hypothesis and mutation-rate evolution. Proceedings of the National Academy of Sciences. 109, 18488–18492 (2012).
3	Burkhoderia cenocepacia HI2424	1.33e-10	7.703	28	GCF_000236215 GCF_001056435 GCF_001071255 GCF_001071265 GCF_001073275 GCF_001524105 GCF_001531965 GCF_001533105 GCF_001606115 GCF_001606135 GCF_001720525 GCF_001991435 GCF_001992035 GCF_001992955 GCF_001993515 GCF_002071955 GCF_002071995 GCF_002083015 GCF_002981275 GCF_002981785 GCF_003854475 GCF_003854545 GCF_003854595 GCF_003854695 GCF_003938695 GCF_004368725 GCF_900240025 GCF_900446195	N	0.0241315		9.07199e+07	M. M. Dillon, W. Sung, M. Lynch, V. S. Cooper, The Rate and Molecular Spectrum of Spontaneous Mutations in the GC-Rich Multichromosome Genome of Burkholderia cenocepacia. Genetics. 200, 935–946 (2015).
4	Caulobacter crescentus NA1000	3.46e-10	4.043	2	GCF_000022005 GCF_002310295	N	0.0719		1.03902e+08	H. Long, W. Sung, S. Kucukyildirim, E. Williams, S. F. Miller, W. Guo, C. Patterson, C. Gregory, C. Strauss, C. Stone, C. Berne, D. Kysela, W. R. Shoemaker, M. E. Muscarella, H. Luo, J. T. Lennon, Y. V. Brun, M. Lynch, Evolutionary determinants of genome-wide nucleotide composition. Nat Ecol Evol. 2, 237–240 (2018).
5	Escherichia coli K-12 MG1655	2e-10	4.64	35	GCF_000147755 GCF_000164335 GCF_000167875 GCF_000268245 GCF_000351025 GCF_000351345 GCF_000354835 GCF_000354855 GCF_000354895 GCF_000354915 GCF_000354935 GCF_000354955 GCF_000354975 GCF_000356185 GCF_000356965 GCF_000357285 GCF_000357685 GCF_000357785 GCF_000357905 GCF_000357925 GCF_000397505 GCF_000397525 GCF_000397585 GCF_000461235 GCF_000566185 GCF_000617585 GCF_000619325 GCF_000703505 GCF_000…	Y	0.0239908		5.99769e+07	H. Lee, E. Popodi, H. Tang, P. L. Foster, Rate and molecular spectrum of spontaneous mutations in the bacterium Escherichia coli as determined by whole-genome sequencing. PNAS. 109, E2774–E2783 (2012).
6	Haloferax volcanii DS2	3.15e-10	4.013	2	GCF_000025685 GCF_007714225	N	0.0553		8.77778e+07	S. Kucukyildirim, M. Behringer, E. M. Williams, T. G. Doak, M. Lynch, Estimation of the Genome-Wide Mutation Rate and Spectrum in the Archaeal Species Haloferax volcanii. Genetics (2020), doi:10.1534/genetics.120.303299.
7	Janthinobacterium lividum KBS0711	1.22e-10	4.985	2	GCF_000242815 GCF_001678745	N	0.0083		3.40164e+07	H. Long, W. Sung, S. Kucukyildirim, E. Williams, S. F. Miller, W. Guo, C. Patterson, C. Gregory, C. Strauss, C. Stone, C. Berne, D. Kysela, W. R. Shoemaker, M. E. Muscarella, H. Luo, J. T. Lennon, Y. V. Brun, M. Lynch, Evolutionary determinants of genome-wide nucleotide composition. Nat Ecol Evol. 2, 237–240 (2018).
8	Lactococcus lactis DSMZ20481	1.66e-09	2.731	16	GCF_000006865 GCF_000192705 GCF_000284735 GCF_000344575 GCF_000348965 GCF_000442845 GCF_000447905 GCF_000478255 GCF_000479375 GCF_000493355 GCF_000721865 GCF_000759595 GCF_000761565 GCF_000786755 GCF_000807375 GCF_000835975	Y	0.0201642		6.07354e+06	H. Long, W. Sung, S. Kucukyildirim, E. Williams, S. F. Miller, W. Guo, C. Patterson, C. Gregory, C. Strauss, C. Stone, C. Berne, D. Kysela, W. R. Shoemaker, M. E. Muscarella, H. Luo, J. T. Lennon, Y. V. Brun, M. Lynch, Evolutionary determinants of genome-wide nucleotide composition. Nat Ecol Evol. 2, 237–240 (2018).
9	Mesoplasma florum L1	9.78e-09	0.79	7	GCF_002999355 GCF_000008305 GCF_002504385 GCF_002999255 GCF_002999435 GCF_002999295 GCF_002999375	N	0.0254048	0.00493	1.29881e+06	W. Sung, M. S. Ackerman, S. F. Miller, T. G. Doak, M. Lynch, Drift-barrier hypothesis and mutation-rate evolution. Proceedings of the National Academy of Sciences. 109, 18488–18492 (2012).
10	Mycobacterium smegmatis MC2 155	5.27e-10	6.99	4	GCF_000331165 GCF_001457595 GCF_004310145 GCF_009764675	N	0.03765	0.00622	3.57211e+07	S. Kucukyildirim, H. Long, W. Sung, S. F. Miller, T. G. Doak, M. Lynch, The Rate and Spectrum of Spontaneous Mutations in Mycobacterium smegmatis, a Bacterium Naturally Devoid of the Postreplicative Mismatch Repair Pathway. G3: Genes, Genomes, Genetics. 6, 2157–2163 (2016).
11	Pseudomonas aeruginosa PA14	7.92e-11	6.529	257	GCF_000152525 GCF_000152545 GCF_000220025 GCF_000265035 GCF_000271365 GCF_000271985 GCF_000282915 GCF_000283055 GCF_000287815 GCF_000287875 GCF_000291745 GCF_000297275 GCF_000297295 GCF_000341565 GCF_000359505 GCF_000359565 GCF_000408865 GCF_000412295 GCF_000412495 GCF_000414035 GCF_000468935 GCF_000478465 GCF_000480355 GCF_000480435 GCF_000480455 GCF_000480475 GCF_000480535 GCF_000480555 GCF_000…	Y	0.0255989		1.61609e+08	J. R. Dettman, J. L. Sztepanacz, R. Kassen, The properties of spontaneous mutations in the opportunistic pathogen Pseudomonas aeruginosa. BMC Genomics. 17, 27 (2016).
12	Rhodobacter sphaeroides ATCC17025	1.17e-10	4.557	2	GCF_000016405 GCF_003429265	N	0.0464		1.98291e+08	H. Long, W. Sung, S. Kucukyildirim, E. Williams, S. F. Miller, W. Guo, C. Patterson, C. Gregory, C. Strauss, C. Stone, C. Berne, D. Kysela, W. R. Shoemaker, M. E. Muscarella, H. Luo, J. T. Lennon, Y. V. Brun, M. Lynch, Evolutionary determinants of genome-wide nucleotide composition. Nat Ecol Evol. 2, 237–240 (2018).
13	Ruegeria pomeroyi DSS-3	1.39e-10	4.601	2	GCF_001681905 GCF_001682075	N	0.0585		2.10432e+08	Y. Sun, K. E. Powell, W. Sung, M. Lynch, M. A. Moran, H. Luo, Spontaneous mutations of a model heterotrophic marine bacterium. ISME J. 11, 1713–1718 (2017).
14	Salmonella enterica	7e-10	4.862	28	GCF_000018385 GCF_000171535 GCF_000231485 GCF_000231545 GCF_000231565 GCF_000236105 GCF_000330485 GCF_000335915 GCF_000483675 GCF_000486425 GCF_000486485 GCF_000486605 GCF_000486625 GCF_000486955 GCF_000486995 GCF_000487395 GCF_000487415 GCF_000487755 GCF_000487815 GCF_000487855 GCF_000505345 GCF_000599425 GCF_000603845 GCF_000614485 GCF_000623175 GCF_000806685 GCF_000806825 GCF_000963535	Y	0.0227066		1.6219e+07	P. A. Lind, D. I. Andersson, Whole-genome mutational biases in bacteria. PNAS. 105, 17878–17883 (2008).
15	Staphylococcus aureus ATCC 25923	4.38e-10	4.951	78	GCF_000009005 GCF_000027045 GCF_000144955 GCF_000153665 GCF_000160375 GCF_000162615 GCF_000162635 GCF_000162655 GCF_000189455 GCF_000210315 GCF_000215405 GCF_000221725 GCF_000221745 GCF_000221845 GCF_000237265 GCF_000239575 GCF_000239595 GCF_000239655 GCF_000242495 GCF_000245495 GCF_000245575 GCF_000245595 GCF_000247315 GCF_000307695 GCF_000313025 GCF_000350425 GCF_000361045 GCF_000361085 GCF_000…	Y	0.0345169		3.94028e+07	H. Long, W. Sung, S. Kucukyildirim, E. Williams, S. F. Miller, W. Guo, C. Patterson, C. Gregory, C. Strauss, C. Stone, C. Berne, D. Kysela, W. R. Shoemaker, M. E. Muscarella, H. Luo, J. T. Lennon, Y. V. Brun, M. Lynch, Evolutionary determinants of genome-wide nucleotide composition. Nat Ecol Evol. 2, 237–240 (2018).
16	Staphylococcus epidermidis ATCC 12228	7.4e-10	2.565	54	GCF_000304575 GCF_000390405 GCF_000390365 GCF_000703025 GCF_000007645 GCF_000314715 GCF_000443975 GCF_000186205 GCF_000257965 GCF_000418185 GCF_000276105 GCF_000275965 GCF_000276045 GCF_000276145 GCF_000276185 GCF_000276225 GCF_000276265 GCF_000276285 GCF_000276305 GCF_000276245 GCF_000276345 GCF_000276365 GCF_000276405 GCF_000276445 GCF_000276465 GCF_000276485 GCF_000276505 GCF_000276525 GCF_000…	Y	0.0432959		2.9254e+07	W. Sung, M. S. Ackerman, M. M. Dillon, T. G. Platt, C. Fuqua, V. S. Cooper, M. Lynch, Evolution of the Insertion-Deletion Mutation Rate Across the Tree of Life. G3: Genes|Genomes|Genetics. 6, 2583–2591 (2016).
17	Teredinibacter turnerae	1.14e-09	5.19	5	GCF_000372925 GCF_000379165 GCF_000426805 GCF_000620425 GCF_000964255	N	0.028685	0.00502	1.25811e+07	M. V. X. Senra, W. Sung, M. Ackerman, S. F. Miller, M. Lynch, C. A. G. Soares, An Unbiased Genome-Wide View of the Mutation Rate and Spectrum of the Endosymbiotic Bacterium Teredinibacter turnerae. Genome Biology and Evolution. 10, 723–730 (2018).
18	Vibrio cholerae 2740-80	1.07e-10	4.068	60	GCF_000152445 GCF_000152465 GCF_000153785 GCF_000153985 GCF_000154005 GCF_000167935 GCF_000168895 GCF_000168915 GCF_000168935 GCF_000174115 GCF_000174295 GCF_000176455 GCF_000195065 GCF_000220765 GCF_000220785 GCF_000221405 GCF_000221465 GCF_000237625 GCF_000279265 GCF_000279285 GCF_000299495 GCF_000302965 GCF_000303045 GCF_000303085 GCF_000303105 GCF_000304915 GCF_000304955 GCF_000318075 GCF_000…	Y	0.0487336		2.27727e+08	M. M. Dillon, W. Sung, R. Sebra, M. Lynch, V. S. Cooper, Genome-Wide Biases in the Rate and Molecular Spectrum of Spontaneous Mutations in Vibrio cholerae and Vibrio fischeri. Mol Biol Evol. 34, 93–109 (2017).
19	Vibrio fischeri ES114	2.07e-10	4.274	42	GCF_000011805 GCF_000020845 GCF_000241785 GCF_000287175 GCF_000985635 GCF_001312625 GCF_001640315 GCF_001640325 GCF_001640375 GCF_001640415 GCF_001640455 GCF_001640505 GCF_001640525 GCF_001640545 GCF_001690915 GCF_001690925 GCF_001690945 GCF_001690975 GCF_001691015 GCF_001691095 GCF_001691105 GCF_001691135 GCF_001730145 GCF_001730155 GCF_004359415 GCF_004685055 GCF_007989845 GCF_009727585 GCF_009…	N	0.116627		2.81707e+08	M. M. Dillon, W. Sung, R. Sebra, M. Lynch, V. S. Cooper, Genome-Wide Biases in the Rate and Molecular Spectrum of Spontaneous Mutations in Vibrio cholerae and Vibrio fischeri. Mol Biol Evol. 34, 93–109 (2017).
20	Vibrio shilonii AK1	2.29e-10	5.702	8	GCF_000181535 GCF_000695725 GCF_002995655 GCF_003030845 GCF_003726935 GCF_013114225 GCF_013114285 GCF_900088415	N	0.0501429	0.00598	1.09482e+08	C. Strauss, H. Long, C. E. Patterson, R. Te, M. Lynch, Genome-Wide Mutation Rate Response to pH Change in the Coral Reef Pathogen Vibrio shilonii AK1. mBio. 8 (2017), doi:10.1128/mBio.01021-17.
21	Arthrobacter sp. KBS0703	3.18e-10	4.86							H. Long, W. Sung, S. Kucukyildirim, E. Williams, S. F. Miller, W. Guo, C. Patterson, C. Gregory, C. Strauss, C. Stone, C. Berne, D. Kysela, W. R. Shoemaker, M. E. Muscarella, H. Luo, J. T. Lennon, Y. V. Brun, M. Lynch, Evolutionary determinants of genome-wide nucleotide composition. Nat Ecol Evol. 2, 237–240 (2018).
22	Colwellia psychrerythraea 34H	8.38e-10	5.373							H. Long, W. Sung, S. Kucukyildirim, E. Williams, S. F. Miller, W. Guo, C. Patterson, C. Gregory, C. Strauss, C. Stone, C. Berne, D. Kysela, W. R. Shoemaker, M. E. Muscarella, H. Luo, J. T. Lennon, Y. V. Brun, M. Lynch, Evolutionary determinants of genome-wide nucleotide composition. Nat Ecol Evol. 2, 237–240 (2018).
23	Deinococcus radiodurans R1	4.99e-10	3.28409							H. Long, S. Kucukyildirim, W. Sung, E. Williams, H. Lee, M. Ackerman, T. G. Doak, H. Tang, M. Lynch, Background Mutational Features of the Radiation-Resistant Bacterium Deinococcus radiodurans. Mol Biol Evol. 32, 2383–2392 (2015).
24	Flavobacterium sp. KBS0721	3.91e-10	5.868							H. Long, W. Sung, S. Kucukyildirim, E. Williams, S. F. Miller, W. Guo, C. Patterson, C. Gregory, C. Strauss, C. Stone, C. Berne, D. Kysela, W. R. Shoemaker, M. E. Muscarella, H. Luo, J. T. Lennon, Y. V. Brun, M. Lynch, Evolutionary determinants of genome-wide nucleotide composition. Nat Ecol Evol. 2, 237–240 (2018).
25	Gemmata obscuriglobus DSM5831	2.38e-10	8.999							H. Long, W. Sung, S. Kucukyildirim, E. Williams, S. F. Miller, W. Guo, C. Patterson, C. Gregory, C. Strauss, C. Stone, C. Berne, D. Kysela, W. R. Shoemaker, M. E. Muscarella, H. Luo, J. T. Lennon, Y. V. Brun, M. Lynch, Evolutionary determinants of genome-wide nucleotide composition. Nat Ecol Evol. 2, 237–240 (2018).
26	Kineococcus radiotolerans SRS30216	3.9e-10	4.957							H. Long, W. Sung, S. Kucukyildirim, E. Williams, S. F. Miller, W. Guo, C. Patterson, C. Gregory, C. Strauss, C. Stone, C. Berne, D. Kysela, W. R. Shoemaker, M. E. Muscarella, H. Luo, J. T. Lennon, Y. V. Brun, M. Lynch, Evolutionary determinants of genome-wide nucleotide composition. Nat Ecol Evol. 2, 237–240 (2018).
27	Leeuwenhoekiella sp. ZYFB001	5.49e-10	4.054							C.-X. Xue, H. Zhang, H.-Y. Lin, Y. Sun, D. Luo, Y. Huang, X.-H. Zhang, H. Luo, Ancestral niche separation and evolutionary rate differentiation between sister marine flavobacteria lineages. Environmental Microbiology. n/a, doi:10.1111/1462-2920.15065.
28	Micrococcus sp. KBS0714	3.18e-10	2.52							H. Long, W. Sung, S. Kucukyildirim, E. Williams, S. F. Miller, W. Guo, C. Patterson, C. Gregory, C. Strauss, C. Stone, C. Berne, D. Kysela, W. R. Shoemaker, M. E. Muscarella, H. Luo, J. T. Lennon, Y. V. Brun, M. Lynch, Evolutionary determinants of genome-wide nucleotide composition. Nat Ecol Evol. 2, 237–240 (2018).
29	Nonlabens sp. SY33080	5.21e-10	2.852							C.-X. Xue, H. Zhang, H.-Y. Lin, Y. Sun, D. Luo, Y. Huang, X.-H. Zhang, H. Luo, Ancestral niche separation and evolutionary rate differentiation between sister marine flavobacteria lineages. Environmental Microbiology. n/a, doi:10.1111/1462-2920.15065.
30	Thermococcus eurythermalis A501	7.157e-09	2.126	7	GCF_000769655 2828762584 2828760179 2828776047 2828773913 2828764951 2828767116	N	0.0834381	0.01142	5.82912e+06	This study
